# A conserved expression signature predicts growth rate and reveals cell & lineage-specific differences

**DOI:** 10.1101/782037

**Authors:** Zhisheng Jiang, Serena Francesca Generoso, Marta Badia, Bernhard Payer, Lucas B. Carey

## Abstract

Isogenic cells cultured together show heterogeneity in their proliferation rate. To determine the differences between fast and slow-proliferating cells, we developed a method to sort cells by proliferation rate, and performed RNA-seq on slow and fast proliferating subpopulations of pluripotent mouse embryonic stem cells (mESCs) and mouse fibroblasts. We found that slowly proliferating mESCs have a more naïve pluripotent character. We identified an evolutionarily conserved proliferation-correlated transcriptomic signature that is common to all eukaryotes: fast cells have higher expression of genes for protein synthesis and protein degradation. This signature accurately predicted growth rate in yeast and cancer cells, and identified lineage-specific proliferation dynamics during development, using *C. elegans* scRNA-seq data. In contrast, sorting by mitochondria membrane potential revealed a highly cell-type specific mitochondria-state related transcriptome. mESCs with hyperpolarized mitochondria are fast proliferating, while the opposite is true for fibroblasts. The mitochondrial electron transport chain inhibitor antimycin affected slow and fast subpopulations differently. While a major transcriptional-signature associated with cell-to-cell heterogeneity in proliferation is conserved, the metabolic and energetic dependency of cell proliferation is cell-type specific.

**Synopsis:** By performing RNA-seq on cells FACS sorted by their proliferation rate, this study identifies a gene expression signature capable of predicting proliferation rates in diverse eukaryotic cell types and species. This signature, applied to scRNAseq data from *C*.*elegans*, reveals lineage-specific differences in proliferation during development. In contrast to the universality of the proliferation signature, mitochondria and metabolism related genes show a high degree of cell-type specificity; mouse pluripotent stem cells (mESCs) and differentiated cells (fibroblasts) exhibit opposite relations between mitochondria state and proliferation. Furthermore, we identified a slow proliferating subpopulation of mESCs with higher expression of pluripotency genes. Finally, we show that fast and slow proliferating subpopulations are differentially sensitive to mitochondria inhibitory drugs in different cell types.

**Highlights:**

1. A FACS-based method to determine the transcriptomes of fast and slow proliferating subpopulations.
2. A universal proliferation-correlated transcriptional signature indicates high protein synthesis and degradation in fast proliferating cells across cell types and species.
3. Applied to scRNA-seq, the expression signature predicts correctly the global slowdown in proliferation during *C. elegans* development, with lineage-specific exceptions.
4. Mitochondria membrane potential predicts proliferation rate in a cell-type specific manner, with ETC complex III inhibitor having distinct effects on the proliferation of fibroblasts vs mESCs.
