## Supplementary material for "A conserved expression signature predicts growth rate and reveals cell & lineage-specific differences": viability data

### Sheet: ESC replicate 1
celltype	treatment	O/N	Day2	Day3
Fast cells	DMSO	54	79	82
Fast cells	Antimycin	54	88	83
Fast cells	Oligomycin	61	72	54
Fast cells	Antimycin+Oligomycin	44	69	61
Slow cells	DMSO	54	92	69
Slow cells	Antimycin	53	80	57
Slow cells	Oligomycin	68	71	63
Slow cells	Antimycin+Oligomycin	58	54	59

### Sheet: ESC replicate 2
celltype	treatment	O/N	Day2	Day3
Fast cells	DMSO	51	90	79
Fast cells	Antimycin	50	74	64
Fast cells	Oligomycin	56	55	53
Fast cells	Antimycin+Oligomycin	57	49	52
Slow cells	DMSO	55	74	78
Slow cells	Antimycin	66	72	58
Slow cells	Oligomycin	59	59	64
Slow cells	Antimycin+Oligomycin	79	79	62

### Sheet: Fibro replicate1
celltype	treatment	O/N	Day2	Day3	Day4	Day5
Fast cells	DMSO	93	91	92	96	99
Fast cells	Antimycin	97	94	95	97	96
Fast cells	Oligomycin	97	59	88	98	94
Fast cells	Antimycin+Oligomycin	95	88	79	89	100
Slow cells	DMSO	97	100	91	98	96
Slow cells	Antimycin	90	81	93	100	98
Slow cells	Oligomycin	95	89	91	95	99
Slow cells	Antimycin+Oligomycin	76	54	82	95	100

### Sheet: Fibro replicate 2
celltype	treatment	O/N	Day2	Day3	Day4	Day5
Fast cells	DMSO	96	96	85	95	96
Fast cells	Antimycin	96	94	93	92	96
Fast cells	Oligomycin	94	70	73	89	100
Fast cells	Antimycin+Oligomycin	75	85	79	80	98
Slow cells	DMSO	95	97	97	100	97
Slow cells	Antimycin	98	100	92	99	98
Slow cells	Oligomycin	96	97	97	70	93
Slow cells	Antimycin+Oligomycin	97	96	85	74	88
