## Supplementary material for "A conserved expression signature predicts growth rate and reveals cell & lineage-specific differences": Overlap of GSEA results of fibroblasts and ESCs (CFSE) and GSEA result of yeast Fitflow

### Sheet: Overlap of fibroblasts and ESCs
	Gene set name (Molecular Signatures Database v6.2)	Gene set size	Fibroblasts.ES	Fibroblasts.NES	Fibroblasts.p value	Fibroblasts.FDR q value	ESCs.ES	ESCs.NES	ESCs.p value	ESCs.FDR q value
Proteasome cluster	KEGG_PROTEASOME	43	0.6165	2.0618	0	0.001	0.4571	1.7205	0	0.0606
	REACTOME_AUTODEGRADATION_OF_THE_E3_UBIQUITIN_LIGASE_COP1	47	0.6046	2.0606	0	0.001	0.4271	1.6479	0	0.0851
	REACTOME_SCFSKP2_MEDIATED_DEGRADATION_OF_P27_P21	53	0.4711	1.6936	0	0.0375	0.4626	1.8536	0	0.029
	REACTOME_REGULATION_OF_ORNITHINE_DECARBOXYLASE_ODC	48	0.6263	2.1844	0	0.0002	0.4484	1.7443	0	0.0527
	BIOCARTA_PROTEASOME_PATHWAY	28	0.6746	2.0794	0	0.0007	0.5983	2.0398	0	0.0085
	MODULE_91	37	0.7082	2.2781	0	0	0.6217	2.3339	0	0.0002
	REACTOME_VIF_MEDIATED_DEGRADATION_OF_APOBEC3G	48	0.6349	2.2332	0	0.0001	0.437	1.6933	0	0.0701
	GO_PROTEASOME_ACCESSORY_COMPLEX	23	0.6853	2.0005	0	0.0022	0.6566	2.168	0	0.0024
RNA processing cluster	KEGG_SPLICEOSOME	116	0.4662	1.8855	0	0.0081	0.4962	2.2598	0	0.0008
	GO_RNA_SPLICING_VIA_TRANSESTERIFICATION_REACTIONS	250	0.3676	1.6193	0	0.057	0.4497	2.2429	0	0.0011
	REACTOME_FORMATION_OF_RNA_POL_II_ELONGATION_COMPLEX_	41	0.5733	1.906	0	0.0065	0.49	1.865	0	0.0272
	REACTOME_ELONGATION_ARREST_AND_RECOVERY	30	0.5942	1.8407	0	0.0121	0.4982	1.7141	0.0057	0.0628
	REACTOME_MRNA_SPLICING_MINOR_PATHWAY	38	0.6526	2.1456	0	0.0003	0.5884	2.202	0	0.0018
	REACTOME_PROCESSING_OF_CAPPED_INTRON_CONTAINING_PRE_MRNA	128	0.4335	1.7951	0	0.0174	0.5432	2.4902	0	0
	GO_SMALL_NUCLEAR_RIBONUCLEOPROTEIN_COMPLEX	57	0.4457	1.6175	0.0034	0.0576	0.5357	2.1668	0	0.0024
	GO_SPLICEOSOMAL_COMPLEX	155	0.3752	1.6023	0	0.0629	0.4546	2.1533	0	0.0028
	REACTOME_MRNA_SPLICING	99	0.5217	2.0717	0	0.0009	0.5463	2.4774	0	0
	GO_DNA_TEMPLATED_TRANSCRIPTION_TERMINATION	97	0.4234	1.6898	0	0.0382	0.4752	2.0155	0	0.0094
	REACTOME_RNA_POL_II_PRE_TRANSCRIPTION_EVENTS	56	0.4279	1.5127	0.0093	0.0988	0.474	1.885	0	0.0236
	GO_RNA_CAPPING	36	0.5591	1.8428	0.0062	0.0118	0.4675	1.6703	0.0068	0.0769
	GO_RNA_SPLICING	345	0.3668	1.6657	0	0.0444	0.3679	1.8376	0	0.0318
	GO_CATALYTIC_STEP_2_SPLICEOSOME	79	0.4247	1.6188	0	0.0571	0.5169	2.2059	0	0.0017
	GO_U2_SNRNP	17	0.6128	1.6445	0.0264	0.0501	0.638	1.9548	0	0.0148
	REACTOME_MRNA_PROCESSING	147	0.3992	1.6709	0	0.0432	0.5263	2.4874	0	0
	REACTOME_MRNA_CAPPING	27	0.5915	1.8227	0.0025	0.0139	0.4818	1.65	0.0163	0.0842
Ribosome biogenesis cluster	GO_90S_PRERIBOSOME	23	0.7466	2.1674	0	0.0002	0.5309	1.7279	0.0097	0.0583
	GO_SNORNA_BINDING	26	0.5165	1.5989	0.0053	0.0637	0.6203	2.0969	0	0.0049
	GO_MATURATION_OF_5_8S_RRNA	28	0.5463	1.6934	0.0081	0.0375	0.561	1.954	0	0.0148
	GO_SMALL_NUCLEOLAR_RIBONUCLEOPROTEIN_COMPLEX	17	0.7304	1.9704	0.0025	0.0031	0.6592	2.0042	0	0.0102
	GO_NUCLEOLAR_PART	61	0.6763	2.4599	0	0	0.4344	1.7657	0	0.0476
	GO_PRERIBOSOME	57	0.7644	2.7086	0	0	0.4972	1.994	0	0.0112
	GO_SMALL_SUBUNIT_PROCESSOME	32	0.7422	2.3502	0	0	0.5696	2.0355	0	0.0087
Translation initiation	GO_FORMATION_OF_TRANSLATION_PREINITIATION_COMPLEX	22	0.7048	1.9935	0	0.0024	0.5543	1.7997	0.0143	0.039
	GO_TRANSLATION_PREINITIATION_COMPLEX	16	0.7704	2.057	0	0.001	0.6028	1.7541	0.004	0.05
	GO_TRANSLATION_INITIATION_FACTOR_ACTIVITY	50	0.6042	2.1202	0	0.0004	0.4855	1.9115	0	0.0193
	GO_EUKARYOTIC_TRANSLATION_INITIATION_FACTOR_3_COMPLEX	16	0.7694	2.0244	0.0026	0.0016	0.6004	1.7745	0.0039	0.0452
	GO_TRANSLATION_FACTOR_ACTIVITY_RNA_BINDING	85	0.5417	2.0824	0	0.0007	0.4322	1.8588	0	0.0281
MYC targets	SCHUHMACHER_MYC_TARGETS_UP	78	0.5514	2.0502	0	0.0011	0.5143	2.254	0	0.0009
	DANG_MYC_TARGETS_UP	129	0.5338	2.2108	0	0.0001	0.3838	1.723	0	0.0601
	COLLER_MYC_TARGETS_UP	25	0.7652	2.2981	0	0	0.4953	1.6698	0.0053	0.0769
	HALLMARK_MYC_TARGETS_V1	184	0.5553	2.3591	0	0	0.6237	3.0625	0	0
	HALLMARK_MYC_TARGETS_V2	54	0.6873	2.4524	0	0	0.427	1.6905	0	0.0704
TP53	ONGUSAHA_TP53_TARGETS	34	-0.6087	-1.7506	0.0015	0.0189	-0.6819	-1.8805	0	0.0073
	MCMURRAY_TP53_HRAS_COOPERATION_RESPONSE_DN	65	-0.6727	-2.2205	0	0	-0.6526	-1.9458	0	0.0017
	AMUNDSON_DNA_DAMAGE_RESPONSE_TP53	16	-0.6654	-1.6411	0.013	0.0456	-0.7553	-1.8146	0	0.0221
Hallmark mTORC1 signaling	HALLMARK_MTORC1_SIGNALING	191	0.357	1.5642	0	0.0757	0.464	2.2576	0	0.0009

### Sheet: Yeast Fitflow
	GO ID	Gene set name	Gene set size	ES	NES	p value	FDR q value
Ribosome biogenesis	GO:0030687	CC:preribosome, large subunit precursor	53	0.4494	1.9872	0	0.0303
	GO:0000027	BP:ribosomal large subunit assembly	42	0.5594	2.4351	0	0.0015
	GO:0000447	BP:endonucleolytic cleavage in ITS1 to separate SSU-rRNA from 5.8S rRNA and LSU-rRNA from tricistronic rRNA transcript (SSU-rRNA, 5.8S rRNA, LSU-rRNA)	43	0.4516	1.97	0	0.0332
	GO:0030684	CC:preribosome	137	0.4119	2.3603	0	0.0026
	GO:0000478	BP:endonucleolytic cleavage involved in rRNA processing	56	0.4373	1.9309	0	0.0393
	GO:0032040	CC:small-subunit processome	52	0.5475	2.4846	0	0.0008
	GO:0000470	BP:maturation of LSU-rRNA	57	0.3859	1.7869	0	0.0869
	GO:0000469	BP:cleavage involved in rRNA processing	79	0.3814	1.7779	0	0.0892
	GO:0000466	BP:maturation of 5.8S rRNA from tricistronic rRNA transcript (SSU-rRNA, 5.8S rRNA, LSU-rRNA)	86	0.3811	1.8897	0	0.0495
	GO:0042274	BP:ribosomal small subunit biogenesis	142	0.3866	1.9651	0	0.0333
	GO:0030490	BP:maturation of SSU-rRNA	115	0.443	2.1124	0	0.0165
	GO:0000462	BP:maturation of SSU-rRNA from tricistronic rRNA transcript (SSU-rRNA, 5.8S rRNA, LSU-rRNA)	103	0.4903	2.4739	0	0.001
	GO:0000460	BP:maturation of 5.8S rRNA	87	0.3814	1.8657	0	0.057
	GO:0000028	BP:ribosomal small subunit assembly	29	0.4963	2.0107	0	0.0287
	GO:0000479	BP:endonucleolytic cleavage of tricistronic rRNA transcript (SSU-rRNA, 5.8S rRNA, LSU-rRNA)	56	0.4373	2.0061	0	0.0291
	GO:0042255	BP:ribosome assembly	78	0.4564	2.2735	0	0.0049
	GO:0042273	BP:ribosomal large subunit biogenesis	121	0.396	2.0934	0	0.0182
	GO:0030515	MF:snoRNA binding	27	0.5861	2.2714	0	0.0047
Amino acid metabolism	GO:0046394	BP:carboxylic acid biosynthetic process	228	-0.496	-1.743	0	0.0369
	GO:0016769	MF:transferase activity, transferring nitrogenous groups	23	-0.6452	-1.7497	0	0.0343
	GO:0009086	BP:methionine biosynthetic process	36	-0.6817	-1.9987	0	0.0006
	GO:0006520	BP:cellular amino acid metabolic process	251	-0.5187	-1.8187	0	0.0161
	GO:1901607	BP:alpha-amino acid biosynthetic process	123	-0.6052	-2.038	0	0.0005
	GO:0009064	BP:glutamine family amino acid metabolic process	65	-0.5773	-1.8309	0	0.0139
	GO:0000097	BP:sulfur amino acid biosynthetic process	39	-0.6711	-2.0037	0	0.0006
	GO:0044272	BP:sulfur compound biosynthetic process	77	-0.5327	-1.7211	0	0.0475
	GO:0016053	BP:organic acid biosynthetic process	228	-0.496	-1.7231	0	0.0475
	GO:1901605	BP:alpha-amino acid metabolic process	185	-0.5597	-1.932	0	0.0021
	GO:0009070	BP:serine family amino acid biosynthetic process	26	-0.6757	-1.8662	0	0.0089
	GO:0008483	MF:transaminase activity	23	-0.6452	-1.7595	0.0034	0.0309
	GO:0006555	BP:methionine metabolic process	42	-0.6729	-2.0277	0	0.0005
	GO:0009063	BP:cellular amino acid catabolic process	58	-0.5386	-1.6952	0	0.0626
	GO:0009066	BP:aspartate family amino acid metabolic process	72	-0.5865	-1.9028	0	0.005
	GO:0009067	BP:aspartate family amino acid biosynthetic process	52	-0.6237	-1.9539	0	0.0014
	GO:0006536	BP:glutamate metabolic process	18	-0.66	-1.7042	0.0047	0.0567
	GO:0008652	BP:cellular amino acid biosynthetic process	131	-0.5932	-2.0069	0	0.0006
	GO:0009069	BP:serine family amino acid metabolic process	39	-0.6132	-1.8106	0	0.0175
	GO:0000096	BP:sulfur amino acid metabolic process	47	-0.66	-1.998	0	0.0006
Ribosome	GO:0022626	CC:cytosolic ribosome	160	0.6835	3.6216	0	0
	GO:0051029	BP:rRNA transport	18	0.7812	2.6613	0	0
	GO:0022625	CC:cytosolic large ribosomal subunit	83	0.808	4.0019	0	0
	GO:0003735	MF:structural constituent of ribosome	220	0.4082	2.3021	0	0.0043
	GO:0002181	BP:cytoplasmic translation	184	0.607	3.4449	0	0
	GO:0006407	BP:rRNA export from nucleus	18	0.7812	2.7028	0	0
	GO:0015934	CC:large ribosomal subunit	131	0.3996	1.9631	0	0.0329
	GO:0044391	CC:ribosomal subunit	228	0.3705	1.9296	0	0.0383
	GO:0044445	CC:cytosolic part	229	0.4702	3.0285	0	0
	GO:0022627	CC:cytosolic small ribosomal subunit	66	0.6301	3.0895	0	0
Cell wall	GO:0009277	CC:fungal-type cell wall	112	0.4003	2.0819	0	0.018
	GO:0005576	CC:extracellular region	117	0.361	1.9325	0	0.0398
	GO:0030312	CC:external encapsulating structure	119	0.383	2.0135	0	0.0291
	GO:0005618	CC:cell wall	119	0.383	2.0048	0	0.0282
Proteasome	GO:0031597	CC:cytosolic proteasome complex	31	0.4566	1.7971	0.0106	0.0842
	GO:0005839	CC:proteasome core complex	15	0.7063	2.2601	0	0.0046
	GO:0010499	BP:proteasomal ubiquitin-independent protein catabolic process	15	0.7063	2.3222	0	0.0038
Respiratory activity	GO:0045277	CC:respiratory chain complex IV	16	-0.7754	-1.9465	0	0.0013
	GO:0006123	BP:mitochondrial electron transport, cytochrome c to oxygen	16	-0.7264	-1.8531	0	0.0107
	GO:0015002	MF:heme-copper terminal oxidase activity	17	-0.6958	-1.7754	0.0012	0.0265
	GO:0005751	CC:mitochondrial respiratory chain complex IV	16	-0.7754	-1.9511	0	0.0014
	GO:0004129	MF:cytochrome-c oxidase activity	17	-0.6958	-1.7809	0.0012	0.0259
	GO:0016676	MF:oxidoreductase activity, acting on a heme group of donors, oxygen as acceptor	17	-0.6958	-1.7928	0	0.0224
	GO:0019646	BP:aerobic electron transport chain	17	-0.7002	-1.7791	0	0.0259
	GO:0016675	MF:oxidoreductase activity, acting on a heme group of donors	17	-0.6958	-1.7903	0.0035	0.0227
