## Supplementary material for "A conserved expression signature predicts growth rate and reveals cell & lineage-specific differences": proliferation_signature_combined_human_celegans_yeast_mouse

### Sheet: Sheet 1
proliferation_signature	c.elegant_id	yeast_ensembl_id	mouse_ensembl
47	acly-1		ENSMUSG00000020917
120	add-2		ENSMUSG00000025026
158	adsl-1	YLR359W	ENSMUSG00000022407
262	smd-1	YOL052C	ENSMUSG00000075232
267	hrdl-1		ENSMUSG00000031751
292			ENSMUSG00000016319
391	mig-2		ENSMUSG00000073982
471	atic-1	YLR028C	ENSMUSG00000026192
498	T26E3.7	YBL099W	ENSMUSG00000025428
540	mca-3		ENSMUSG00000006567
550	F44B9.5		ENSMUSG00000068328
578			ENSMUSG00000057789
689	icd-1		ENSMUSG00000021660
808	cal-3		ENSMUSG00000019370
908			ENSMUSG00000029447
1069	cal-1		ENSMUSG00000031347
1072	unc-60	YLL050C	ENSMUSG00000056201
1378			ENSMUSG00000016481
1381	lbp-7		ENSMUSG00000032291
1431	cts-1	YCR005C	ENSMUSG00000005683
1474	K08B4.7		ENSMUSG00000024846
1595		YHR007C	ENSMUSG00000001467
1820	cfi-1		ENSMUSG00000019564
1847			ENSMUSG00000034765
1852			ENSMUSG00000031383
1936	eef-1B.1	YAL003W	ENSMUSG00000055762
1968	eif-2gamma		ENSMUSG00000035150
1973	inf-1		ENSMUSG00000059796
2023		YMR323W	ENSMUSG00000063524
2091	fib-1	YDL014W	ENSMUSG00000046865
2707			ENSMUSG00000042367
2752	gln-6	YPR035W	ENSMUSG00000026473
2773	gsa-1		ENSMUSG00000000001
2937	gss-1	YOL049W	ENSMUSG00000027610
2968	Y73F8A.24	YPL122C	ENSMUSG00000001524
3159			ENSMUSG00000046711
3178			ENSMUSG00000046434
3183			ENSMUSG00000060373
3184			ENSMUSG00000000568
3188			ENSMUSG00000045427
3300	dnj-26	YMR161W	ENSMUSG00000026203
3309	hsp-4		ENSMUSG00000026864
3315	F08H9.3		ENSMUSG00000004951
3326			ENSMUSG00000023944
3329	hsp-60	YLR259C	ENSMUSG00000025980
3416	Y70C5C.1	YLR389C	ENSMUSG00000056999
3458			ENSMUSG00000055170
3609	Y95B8A.8		ENSMUSG00000032178
3638		YNL156C	ENSMUSG00000045294
3646	eif-3.E		ENSMUSG00000022336
3655	pat-2		ENSMUSG00000027111
3680	pat-2		ENSMUSG00000039115
3692	eif-6	YPR016C	ENSMUSG00000027613
3735	kars-1	YDR037W	ENSMUSG00000031948
3921	rps-0	YLR048W
3939		YKL085W	ENSMUSG00000063229
4046			ENSMUSG00000018819
4054			ENSMUSG00000024940
4128	spr-5		ENSMUSG00000025037
4691			ENSMUSG00000026234
4953	F53F10.2	YKL184W	ENSMUSG00000011179
5036	Y45G5AM.2		ENSMUSG00000025364
5089	unc-62		ENSMUSG00000034673
5097			ENSMUSG00000051375
5160	pdha-1	YER178W	ENSMUSG00000031299
5211	pfk-1.1	YMR205C	ENSMUSG00000020277
5303	pinn-4		ENSMUSG00000079480
5437	rpb-8	YOR224C	ENSMUSG00000021018
5464	pyp-1	YBR011C	ENSMUSG00000020089
5514			ENSMUSG00000039220
5518	paa-1	YAL016W	ENSMUSG00000007564
5682	pas-6	YMR314W	ENSMUSG00000030751
5683	pas-2	YML092C	ENSMUSG00000015671
5684	pas-7	YOR362C	ENSMUSG00000060073
5685	pas-3	YGR135W	ENSMUSG00000032301
5686	pas-5	YGR253C	ENSMUSG00000068749
5687	pas-1	YGL011C	ENSMUSG00000021024
5688			ENSMUSG00000027566
5689	pbs-6	YBL041W	ENSMUSG00000014769
5690	pbs-4	YER012W	ENSMUSG00000028837
5691	pbs-3	YER094C	ENSMUSG00000069744
5692	pbs-7	YFR050C	ENSMUSG00000005779
5693			ENSMUSG00000022193
5694			ENSMUSG00000018286
5695			ENSMUSG00000026750
5696			ENSMUSG00000024338
5698			ENSMUSG00000096727
5699	pbs-1		ENSMUSG00000031897
5700	rpt-2	YDL007W	ENSMUSG00000021178
5701	rpt-1	YKL145W	ENSMUSG00000028932
5702	rpt-5	YOR117W	ENSMUSG00000002102
5704	rpt-3	YDR394W	ENSMUSG00000030603
5705	rpt-6	YGL048C	ENSMUSG00000020708
5706	rpt-4	YOR259C	ENSMUSG00000021832
5707	rpn-2	YIL075C	ENSMUSG00000026229
5708	rpn-1	YHR027C	ENSMUSG00000006998
5709	rpn-3	YER021W	ENSMUSG00000017221
5710	rpn-10	YHR200W	ENSMUSG00000005625
5711	F35G12.12		ENSMUSG00000026869
5713	rpn-8	YOR261C	ENSMUSG00000039067
5714	rpn-12	YFR052W	ENSMUSG00000030591
5715	psmd-9	YIL007C	ENSMUSG00000029440
5716		YGR232W	ENSMUSG00000031429
5717		YDL097C	ENSMUSG00000017428
5718	rpn-5	YDL147W	ENSMUSG00000020720
5719	rpn-9	YDR427W	ENSMUSG00000025487
5720	Y66D12A.9		ENSMUSG00000022216
5721	Y66D12A.9		ENSMUSG00000079197
5725	ptb-1		ENSMUSG00000006498
5756		YGR080W	ENSMUSG00000022451
5822	F55F8.3	YCR057C	ENSMUSG00000032834
5832	alh-13	YDR300C	ENSMUSG00000025007
5886	rad-23	YEL037C	ENSMUSG00000003813
5887	rad-23	YEL037C	ENSMUSG00000028426
5917	rars-1	YDR341C	ENSMUSG00000018848
5935			ENSMUSG00000031167
6050	crml-1		ENSMUSG00000038650
6155	rpl-27	YHR010W
6175	rla-0	YLR340W
6176	rla-1	YDR382W	ENSMUSG00000091014
6181	C37A2.7	YDR382W	ENSMUSG00000025508
6184	ribo-1	YJL002C	ENSMUSG00000030062
6185	ostd-1		ENSMUSG00000027642
6201	rps-7	YNL096C
6400	sel-1	YBL061C	ENSMUSG00000020964
6418	spr-2	YNL246W	ENSMUSG00000054766
6510			ENSMUSG00000001918
6566	mct-4	YOR306C	ENSMUSG00000032902
6602	swsn-2.2	YNR023W	ENSMUSG00000023018
6612			ENSMUSG00000020265
6624			ENSMUSG00000029581
6629	rnp-2	YIR009W	ENSMUSG00000008333
6664	sox-4		ENSMUSG00000063632
6723	spds-1	YPR069C	ENSMUSG00000006442
6767			ENSMUSG00000022403
6838	ZK546.14	YKL082C	ENSMUSG00000036160
6897			ENSMUSG00000022241
6949			ENSMUSG00000024613
6950	cct-1	YDR212W	ENSMUSG00000068039
7019	hmg-3		ENSMUSG00000003923
7030	hlh-30		ENSMUSG00000000134
7051			ENSMUSG00000022218
7184	enpl-1	YMR186W	ENSMUSG00000020048
7203	cct-3	YJL014W	ENSMUSG00000001416
7284	tufm-1	YOR187W	ENSMUSG00000073838
7317		YKL027W	ENSMUSG00000001924
7319			ENSMUSG00000016308
7321	let-70	YDR059C	ENSMUSG00000019927
7337			ENSMUSG00000025326
7343	hmg-3		ENSMUSG00000020923
7360	K08E3.5	YHL012W	ENSMUSG00000001891
7385	ucr-2.2	YPR191W	ENSMUSG00000030884
7386	isp-1	YEL024W	ENSMUSG00000038462
7407	glp-4	YGR094W	ENSMUSG00000007029
7415	cdc-48.2		ENSMUSG00000028452
7431			ENSMUSG00000026728
7458	H05C05.1		ENSMUSG00000040731
7466			ENSMUSG00000039474
7469			ENSMUSG00000029111
7531	M117.3	YDR099W	ENSMUSG00000020849
7534	par-5		ENSMUSG00000022285
7917	ZK688.5		ENSMUSG00000024392
7979
8099	Y43F4B.10		ENSMUSG00000029394
8266	K08C9.7		ENSMUSG00000015290
8396			ENSMUSG00000018547
8568		YDR087C	ENSMUSG00000061032
8602		YDL148C	ENSMUSG00000036693
8607	ruvb-1		ENSMUSG00000030079
8662	eif-3.B	YOR361C	ENSMUSG00000056076
8663	eif-3.C	YMR309C	ENSMUSG00000030738
8731	tag-72	YBR236C	ENSMUSG00000009535
8886	B0511.6	YMR290C	ENSMUSG00000001674
9097	usp-14		ENSMUSG00000047879
9136	T02H6.1	YPR137W	ENSMUSG00000041506
9188			ENSMUSG00000020075
9219	lin-40		ENSMUSG00000071646
9221	dao-5		ENSMUSG00000015176
9255		YGL105W	ENSMUSG00000028029
9261			ENSMUSG00000016528
9277	wdr-46	YER082C	ENSMUSG00000024312
9352	txl-1	YLR043C	ENSMUSG00000024583
9416	ddx-23	YDR243C	ENSMUSG00000003360
9491			ENSMUSG00000032869
9562		YBR093C	ENSMUSG00000024896
9643		YPR023C	ENSMUSG00000031422
9690	etc-1	YGL141W	ENSMUSG00000039000
9724	F27C1.6	YML093W	ENSMUSG00000063785
9761	F44E2.10		ENSMUSG00000048578
9823	Y67A10A.7		ENSMUSG00000033436
9861	rpn-7	YPR108W	ENSMUSG00000021737
9868			ENSMUSG00000022752
9929	josd-1		ENSMUSG00000022426
9933	puf-12	YDR496C	ENSMUSG00000041360
9945			ENSMUSG00000020363
10056	fars-3	YLR060W	ENSMUSG00000026245
10061	abcf-2	YER036C	ENSMUSG00000028953
10153	F23B12.7	YDR060W	ENSMUSG00000024081
10155			ENSMUSG00000005566
10196			ENSMUSG00000030505
10197	Y66D12A.9		ENSMUSG00000078652
10199	Y75B8A.7		ENSMUSG00000030521
10213	rpn-11	YFR004W	ENSMUSG00000026914
10291	prp-21	YJL203W	ENSMUSG00000002129
10294	dnj-19	YNL064C	ENSMUSG00000031701
10299	marc-6	YIL030C	ENSMUSG00000039100
10412	W09C5.1	YER126C
10419	prmt-5	YBR133C	ENSMUSG00000023110
10432			ENSMUSG00000006456
10436	Y39A1A.14	YLR186W	ENSMUSG00000004268
10477	ubc-25		ENSMUSG00000027011
10480	cif-1		ENSMUSG00000027170
10514		YEL055C	ENSMUSG00000040463
10528		YLR197W	ENSMUSG00000027405
10575	cct-4	YDL143W	ENSMUSG00000007739
10576	cct-2	YIL142W	ENSMUSG00000034024
10606	pacs-1	YAR015W	ENSMUSG00000029247
10607	Y53C12B.1	YLR222C	ENSMUSG00000040688
10656			ENSMUSG00000022332
10694	cct-8	YJL008C	ENSMUSG00000025613
10768		YER043C	ENSMUSG00000027893
10813	F27C1.6	YML093W	ENSMUSG00000063785
10885	F13H8.2	YLR129W	ENSMUSG00000033285
10935	prdx-3	YDR453C	ENSMUSG00000024997
10939			ENSMUSG00000024527
10940	C05D11.9	YNL221C	ENSMUSG00000022325
10956	F48E8.4		ENSMUSG00000040462
10959		YGL200C	ENSMUSG00000029390
10963			ENSMUSG00000024966
10969	C18A3.3	YKL172W	ENSMUSG00000028729
10988	T27A8.3		ENSMUSG00000036112
11047	rpn-13	YLR421C	ENSMUSG00000039041
11103		YCL059C	ENSMUSG00000063334
11137	JC8.2	YLR196W	ENSMUSG00000001785
11146			ENSMUSG00000029276
11282			ENSMUSG00000036620
11331	phb-2	YGR231C	ENSMUSG00000004264
22872	sec-31	YDL195W	ENSMUSG00000035325
22948	cct-5	YJR064W	ENSMUSG00000022234
22984	let-716	YMR229C	ENSMUSG00000025047
23076		YDR087C	ENSMUSG00000058392
23107			ENSMUSG00000041632
23130	atg-2	YNL242W	ENSMUSG00000024773
23173	map-1	YLR244C	ENSMUSG00000005813
23184	bmy-1		ENSMUSG00000038503
23190	ubxn-4		ENSMUSG00000026353
23198	C14C10.5	YFL007W	ENSMUSG00000040850
23212	rrbs-1	YOR294W	ENSMUSG00000061024
23223	Y46E12BL.2	YPL012W	ENSMUSG00000035049
23246	Y48B6A.1	YMR049C	ENSMUSG00000022557
23264			ENSMUSG00000022390
23392	D2045.2	YHL030W	ENSMUSG00000050812
23481	lpd-7	YGR103W	ENSMUSG00000020430
25813	gop-3	YNL026W	ENSMUSG00000022437
25879	ZK430.7	YLL011W	ENSMUSG00000022300
25983	lpd-2	YER127W	ENSMUSG00000022204
26155	pro-2	YOR206W	ENSMUSG00000095567
26156			ENSMUSG00000005846
26471			ENSMUSG00000030717
27042	Y41C4A.9	YIL091C	ENSMUSG00000016181
27102			ENSMUSG00000029613
27230	T09A12.5		ENSMUSG00000027808
27336		YNL286W	ENSMUSG00000067873
27340	utp-20	YBL004W	ENSMUSG00000004356
27341	ZC434.4	YCL031C	ENSMUSG00000018040
27346		YLR050C	ENSMUSG00000037278
28969			ENSMUSG00000020547
28987	Y54E10BR.4	YOR056C	ENSMUSG00000003848
29083			ENSMUSG00000022668
29098		YJR074W	ENSMUSG00000032892
29780	pat-6		ENSMUSG00000022438
29968	F26H9.5	YOR184W	ENSMUSG00000024640
29979	ubql-1		ENSMUSG00000005312
30836	Y49F6B.2	YLR051C	ENSMUSG00000039756
51018			ENSMUSG00000001305
51035	ubxn-1		ENSMUSG00000071655
51056			ENSMUSG00000039682
51077	F30A10.9	YDR339C
51096			ENSMUSG00000054079
51118	C16C10.2	YKL099C	ENSMUSG00000028907
51138	csn-4	YDL147W	ENSMUSG00000035297
51144			ENSMUSG00000027195
51154			ENSMUSG00000028741
51371		YBR173C	ENSMUSG00000029649
51377	ubh-4		ENSMUSG00000018189
51389	T26E3.4	YDR152W	ENSMUSG00000019782
51524	tmem-138		ENSMUSG00000024666
51602		YOR310C	ENSMUSG00000026020
51605	ZK858.7	YNL062C	ENSMUSG00000037376
51608	cee-1	YOR164C	ENSMUSG00000025858
51649	mrps-23		ENSMUSG00000023723
51692	cpsf-3	YLR277C	ENSMUSG00000054309
54505			ENSMUSG00000042426
54663	T06E6.1	YGL111W	ENSMUSG00000042729
54853		YPR169W	ENSMUSG00000042660
54888	Y48G8AL.5	YBL024W	ENSMUSG00000021595
55074			ENSMUSG00000022307
55127	toe-1	YJL109C	ENSMUSG00000050244
55173	mrps-10		ENSMUSG00000034729
55256	K07E1.1	YMR009W	ENSMUSG00000020629
55272	C48B6.2	YHR148W	ENSMUSG00000032288
55319		YOR252W	ENSMUSG00000025591
55379			ENSMUSG00000020869
55615			ENSMUSG00000036106
55646	C16C10.8	YCR087C-A	ENSMUSG00000067367
55720	tag-151	YDL060W	ENSMUSG00000038335
55759	wdr-12	YOR272W	ENSMUSG00000026019
55813		YDR449C	ENSMUSG00000035575
56259	M01E11.2		ENSMUSG00000027649
56342	lpd-6	YHR066W	ENSMUSG00000004100
56647	ZK1127.4	YDR361C	ENSMUSG00000030983
56681			ENSMUSG00000020088
56893		YMR276W	ENSMUSG00000008604
56943			ENSMUSG00000022338
56984		YKL206C	ENSMUSG00000024537
57050		YDL153C	ENSMUSG00000070697
57104			ENSMUSG00000025509
58475			ENSMUSG00000024672
64285			ENSMUSG00000020282
65083	nol-6	YGR090W	ENSMUSG00000028430
79050	T20B12.3	YPR144C	ENSMUSG00000033294
79073			ENSMUSG00000034659
79081			ENSMUSG00000116166
79084		YDR030C	ENSMUSG00000000561
80135	F44G4.1	YHR088W	ENSMUSG00000028187
80227	Y39G10AR.9	YJL112W
81554	W09G3.7		ENSMUSG00000061979
83460	emc-6		ENSMUSG00000047260
83939	eif-2A	YGR054W	ENSMUSG00000027810
84134	tomm-40	YMR203W	ENSMUSG00000005674
84154	Y54E10A.10	YKR081C	ENSMUSG00000038510
84262			ENSMUSG00000029551
84294	C34E10.10	YOR004W	ENSMUSG00000022313
84324	Y53G8AR.6		ENSMUSG00000078427
84447			ENSMUSG00000024807
84549	C16A3.6	YAL025C	ENSMUSG00000031578
84908	ZK637.2		ENSMUSG00000057497
85395			ENSMUSG00000032977
88745	T22H9.1	YOR287C	ENSMUSG00000023971
90441	C16A3.4	YBR267W	ENSMUSG00000052253
90637	aip-1		ENSMUSG00000053581
91695
92312	mex-3		ENSMUSG00000074480
92856	ZK795.3	YNL075W	ENSMUSG00000026127
112495			ENSMUSG00000019837
116150	F37B12.3	YDL193W	ENSMUSG00000023068
117246	H06I04.3	YCL054W	ENSMUSG00000020706
121906
122706			ENSMUSG00000072423
134430	Y45F10D.7	YLR409C	ENSMUSG00000038299
143471			ENSMUSG00000036743
151963			ENSMUSG00000051065
153443	F18C12.3		ENSMUSG00000024528
197131	ubr-1	YLR024C	ENSMUSG00000027272
219333	usp-46		ENSMUSG00000029640
220717
255738	kpc-1	YOR003W	ENSMUSG00000044254
283248	F28F8.7		ENSMUSG00000024968
283742	tag-322		ENSMUSG00000027349
285381			ENSMUSG00000021905
285855	rpl-7	YGL076C	ENSMUSG00000063888
345630	fib-1	YDL014W	ENSMUSG00000051062
345645
375743			ENSMUSG00000074925
390916	ndx-7		ENSMUSG00000034875
440672			ENSMUSG00000020029
652826
100132108
102288414			ENSMUSG00000071653
112694756	aldo-2		ENSMUSG00000059343
