## Supplementary material for "A conserved expression signature predicts growth rate and reveals cell & lineage-specific differences": GSEA result of fibroblasts TMRE and ESCs TMRE

### Sheet: Fibroblasts (TMRE sort)
	Gene set name (Molecular Signatures Database v6.2)	Gene set size	ES	NES	p value	FDR q value
Ribosome biogenesis	GO_90S_PRERIBOSOME	23	-0.6803	-1.893	0.0058	0.078
	GO_NUCLEOLAR_PART	60	-0.5809	-1.949	0	0.0644
	GO_RRNA_METABOLIC_PROCESS	213	-0.4512	-1.8822	0	0.0707
	GO_PRERIBOSOME	55	-0.6316	-2.1462	0	0.0123
	GO_RIBONUCLEOPROTEIN_COMPLEX_BIOGENESIS	380	-0.4244	-1.8829	0	0.0756
	GO_RIBOSOME_BIOGENESIS	258	-0.4594	-1.92	0	0.0811
	GO_SMALL_SUBUNIT_PROCESSOME	31	-0.6341	-1.8631	0	0.0706
Proteasome	REACTOME_VIF_MEDIATED_DEGRADATION_OF_APOBEC3G	47	-0.5902	-1.9131	0	0.0785
	MODULE_91	36	-0.6177	-1.8901	0.003	0.0745
	MODULE_28	31	-0.6302	-1.849	0	0.0772
	REACTOME_DESTABILIZATION_OF_MRNA_BY_AUF1_HNRNP_D0	47	-0.6088	-1.9576	0	0.067
	REACTOME_SIGNALING_BY_WNT	62	-0.5349	-1.8658	0	0.0701
	GO_PROTEASOME_COMPLEX	73	-0.5163	-1.8523	0	0.0761
	REACTOME_REGULATION_OF_ORNITHINE_DECARBOXYLASE_ODC	47	-0.589	-1.9576	0	0.0736
MYC targets	HALLMARK_MYC_TARGETS_V2	54	-0.6388	-2.1602	0	0.0137
	MYC_UP.V1_UP	160	-0.4719	-1.8741	0	0.0651
	COLLER_MYC_TARGETS_UP	23	-0.6883	-1.8742	0.0055	0.067
Mitochondria activity	GO_MITOCHONDRIAL_RNA_METABOLIC_PROCESS	28	-0.6439	-1.8823	0	0.0732
	REACTOME_MITOCHONDRIAL_PROTEIN_IMPORT	47	-0.5768	-1.8923	0	0.0753
TP53&HRAS cooperation response	MCMURRAY_TP53_HRAS_COOPERATION_RESPONSE_DN	62	0.6967	2.1529	0	0

### Sheet: ESCs (TMRE sort)
	Gene set name (Molecular Signatures Database v6.2)	Gene set size	ES	NES	p value	FDR q value
Proteasome	GO_ANAPHASE_PROMOTING_COMPLEX_DEPENDENT_CATABOLIC_PROCESS	73	0.5335	2.1363	0	0.0046
	MODULE_91	36	0.571	1.9836	0	0.0147
	REACTOME_SCF_BETA_TRCP_MEDIATED_DEGRADATION_OF_EMI1	48	0.5162	1.8711	0	0.03
	REACTOME_VIF_MEDIATED_DEGRADATION_OF_APOBEC3G	47	0.5208	1.9029	0	0.0245
	KEGG_PROTEASOME	43	0.582	2.0599	0	0.008
	GO_REGULATION_OF_PROTEIN_UBIQUITINATION_INVOLVED_IN_UBIQUITIN_DEPENDENT_PROTEIN_CATABOLIC_PROCESS	99	0.4818	2.043	0	0.009
	GO_PROTEASOME_ACCESSORY_COMPLEX	22	0.6316	1.913	0	0.0238
RNA processing	REACTOME_PROCESSING_OF_CAPPED_INTRON_CONTAINING_PRE_MRNA	126	0.544	2.3353	0	0.0016
	REACTOME_MRNA_SPLICING	98	0.5379	2.2462	0	0.0017
	GO_SPLICEOSOMAL_SNRNP_ASSEMBLY	33	0.5866	1.9506	0.0033	0.0182
	GO_PRESPLICEOSOME	20	0.6072	1.7821	0.0085	0.0489
	REACTOME_MRNA_3_END_PROCESSING	33	0.5562	1.8492	0	0.0342
	KEGG_SPLICEOSOME	112	0.5367	2.273	0	0.0015
	GO_RNA_SPLICING	333	0.3771	1.8292	0	0.0376
	GO_SPLICEOSOMAL_COMPLEX	151	0.4205	1.8413	0	0.0354
	REACTOME_MRNA_SPLICING_MINOR_PATHWAY	37	0.6644	2.2595	0	0.0016
Ribosome biogenesis	GO_RIBONUCLEOPROTEIN_COMPLEX_BIOGENESIS	380	0.3753	1.8362	0	0.0358
	GO_RIBONUCLEOPROTEIN_COMPLEX_SUBUNIT_ORGANIZATION	180	0.3889	1.7484	0	0.0609
	GO_NUCLEOLAR_PART	60	0.5971	2.2617	0	0.0016
	GO_SMALL_SUBUNIT_PROCESSOME	31	0.5248	1.7306	0.0062	0.0679
	GO_RIBOSOME_BIOGENESIS	258	0.3583	1.7013	0	0.0774
	GO_MATURATION_OF_5_8S_RRNA	27	0.5172	1.6566	0.017	0.0938
	GO_90S_PRERIBOSOME	23	0.6032	1.8467	0.0037	0.0347
	GO_PRERIBOSOME	55	0.4964	1.8663	0	0.0311
Mitochondria translation	GO_MITOCHONDRIAL_TRANSLATION	103	0.4298	1.7376	0	0.0655
	GO_ORGANELLAR_RIBOSOME	68	0.4458	1.7148	0.0044	0.0736
MYC targets	HALLMARK_MYC_TARGETS_V1	182	0.4704	2.1316	0	0.0043
	HALLMARK_MYC_TARGETS_V2	54	0.5547	2.0514	0	0.0083
	DANG_MYC_TARGETS_UP	125	0.3886	1.6716	0	0.0897
