## Supplementary material for "A conserved expression signature predicts growth rate and reveals cell & lineage-specific differences": TMREsort_ANOVA

### Sheet: ESC_InteractionModel
Source	Sum Sq.	d.f.	Singular?	Mean Sq.	F	Prob>F
TMRE	3.58294	1	0	3.58294	8.36746	0.0101188
O2	1.75395	1	0	1.75395	4.09611	0.0589915
VitC	0.00740983	1	0	0.00740983	0.0173046	0.896887
TMRE*O2	1.50803	1	0	1.50803	3.52178	0.0778411
TMRE*VitC	0.0052697	1	0	0.0052697	0.0123067	0.912967
O2*VitC	0.433296	1	0	0.433296	1.0119	0.328552
Error	7.2794	17	0	0.4282
Total	13.0574	23	0

### Sheet: ESC_LinearModel
Source	Sum Sq.	d.f.	Singular?	Mean Sq.	F	Prob>F
TMRE	3.58294	1	0	3.58294	7.76707	0.0113807
O2	0.245953	1	0	0.245953	0.533173	0.473743
VitC	0.00249322	1	0	0.00249322	0.00540478	0.942125
Error	9.22599	20	0	0.461299
Total	13.0574	23	0

### Sheet: FIB_InteractionModel
Source	Sum Sq.	d.f.	Singular?	Mean Sq.	F	Prob>F
TMRE	6.72249	1	0	6.72249	6.34242	0.0220981
O2	0.00752072	1	0	0.00752072	0.00709552	0.933854
VitC	2.08028	1	0	2.08028	1.96266	0.179219
TMRE*O2	0.137313	1	0	0.137313	0.12955	0.723332
TMRE*VitC	1.53601	1	0	1.53601	1.44916	0.245157
O2*VitC	0.00128021	1	0	0.00128021	0.00120783	0.972681
Error	18.0187	17	0	1.05993
Total	27.4846	23	0

### Sheet: FIB_LinearModel
Source	Sum Sq.	d.f.	Singular?	Mean Sq.	F	Prob>F
TMRE	6.72249	1	0	6.72249	6.82717	0.0166558
O2	0.459998	1	0	0.459998	0.467161	0.502138
VitC	0.608737	1	0	0.608737	0.618217	0.440928
Error	19.6933	20	0	0.984666
Total	27.4846	23	0

### Sheet: FIB_raw_data
doubling_time	conditions	TMRE	O2	VitC
20.3611	HL0	H	L	0
16.5264	HL0	H	L	0
19.4453	HL1	H	L	1
18.2974	HL1	H	L	1
19.3374	HN0	H	N	0
19.3777	HN0	H	N	0
18.5449	HN1	H	N	1
19.4807	HN1	H	N	1
17.6605	ML0	M	L	0
18.6801	ML0	M	L	0
18.6313	ML1	M	L	1
18.3201	ML1	M	L	1
19.1985	MN0	M	N	0
17.643	MN0	M	N	0
18.3895	MN1	M	N	1
18.645	MN1	M	N	1
18.4183	LL0	L	L	0
18.407	LL0	L	L	0
18.3567	LL1	L	L	1
15.0039	LL1	L	L	1
17.7509	LN0	L	N	0
18.3196	LN0	L	N	0
17.1034	LN1	L	N	1
17.6401	LN1	L	N	1

### Sheet: ESC_raw_data
doubling_time	conditions	TMRE	O2	VitC
14.8064	HL0	H	L	0
13.1344	HL0	H	L	0
14.3854	HL1	H	L	1
14.5068	HL1	H	L	1
14.4343	HN0	H	N	0
13.384	HN0	H	N	0
13.092	HN1	H	N	1
14.6963	HN1	H	N	1
13.9197	ML0	M	L	0
14.2528	ML0	M	L	0
14.4775	ML1	M	L	1
14.4799	ML1	M	L	1
15.1734	MN0	M	N	0
14.7135	MN0	M	N	0
13.7566	MN1	M	N	1
13.4568	MN1	M	N	1
14.1444	LL0	L	L	0
14.9377	LL0	L	L	0
14.6784	LL1	L	L	1
14.4022	LL1	L	L	1
14.648	LN0	L	N	0
15.6695	LN0	L	N	0
15.32	LN1	L	N	1
16.2108	LN1	L	N	1
