## Supplementary material for "A conserved expression signature predicts growth rate and reveals cell & lineage-specific differences": CD8T ribi and proteasoem tabe

### Sheet: Sheet1
	Gene set name	Gene set size	NES	FDR q-val
Ribosome biogenesis	Preribosome	52	2.14815	0.00134403
	Ribosome biogenesis	259	2.11855	0.00183273
	Ribosomal small subunit biogenesis	50	1.99095	0.00837188
	90s preribosome	20	1.93891	0.011338
	Ribosomal large subunit biogenesis	38	1.93305	0.0112232
	Ribosome assembly	43	1.88649	0.0159034
	Ribosomal large subunit assembly	20	1.8758	0.0170754
	Preribosome large subunit precursor	17	1.67024	0.0633442
Proteasome	Biocarta proteasome pathway	28	1.85429	0.020434
	Kegg proteasome	43	1.72082	0.0464583
	Proteasome complex	74	1.70714	0.0503331
	Proteasome accessory complex	23	1.67338	0.0621587

### Sheet: Sheet2
NAME	SIZE	ES	NES
GO_PRERIBOSOME	52	0.729567	2.14815
GO_RIBOSOME_BIOGENESIS	259	0.638656	2.11855
GO_RIBOSOMAL_SMALL_SUBUNIT_BIOGENESIS	50	0.686879	1.99095
GO_90S_PRERIBOSOME	20	0.754907	1.93891
GO_RIBOSOMAL_LARGE_SUBUNIT_BIOGENESIS	38	0.688255	1.93305
GO_RIBOSOME_ASSEMBLY	43	0.65732	1.88649
GO_RIBOSOMAL_LARGE_SUBUNIT_ASSEMBLY	20	0.734641	1.8758
GO_PRERIBOSOME_LARGE_SUBUNIT_PRECURSOR	17	0.674009	1.67024
BIOCARTA_PROTEASOME_PATHWAY	28	0.685303	1.85429
KEGG_PROTEASOME	43	0.597375	1.72082
GO_PROTEASOME_COMPLEX	74	0.561928	1.70714
GO_PROTEASOME_ACCESSORY_COMPLEX	23	0.637954	1.67338
