## Supplementary material for "A conserved expression signature predicts growth rate and reveals cell & lineage-specific differences": published data used in this paper

### Sheet: Sheet1
title	year	published or created in this study	NCBI GEO Accession Numbers
Slow-growing cells within isogenic populations have increased RNA polymerase error rates and DNA damage	2015	published but provided in this study	provided in this study （Table S11）
Mitochondrial Membrane Potential Identifies Cells with Enhanced Stemness for Cellular Therapy	2016	published	GSE74001
Steady-state and dynamic gene expression programs in Saccharomyces cerevisiae in response to variation in environmental nitrogen	2016	published	GSE57293
Coupling among growth rate response, metabolic cycle, and cell division cycle in yeast	2011	published	http://genomics-pubs.princeton.edu/grr.
Growth-rate regulated genes have profound impact on interpretation of transcriptome profiling in Saccharomyces cerevisiae	2006	published	ArrayExpress with the accession number E-MEXP-593
A lineage-resolved molecular atlas of C. elegans embryogenesis at singlecell resolution	2019	published	GSE126954 or https://github.com/qinzhu/VisCello
The Embryonic Cell Lineage of the Nematode Caenorhabditis elegans	1983	published	Figure 4 of this paper
Single-Cell RNA-Seq Reveals Lineage and X Chromosome Dynamics in Human Preimplantation Embryos	2016	published	ArrayExpress: E-MTAB-3929
Gene expression across mammalian organ development	2019	published	E-MTAB-6769 (chicken), E-MTAB-6782 (rabbit), E-MTAB-6798 (mouse), E-MTAB-6811 (rat), E-MTAB-6813 (rhesus macaque), E-MTAB-6814 (human) and E-MTAB-6833 (opossum)
Single-Cell RNA-Seq Reveals Dynamic, Random Monoallelic Gene Expression in Mammalian Cells	2014	published	GSE45719
Embryonic stem cell potency fluctuates with endogenous retrovirus activity	2012	published	GSE33923
